# Elucidation of the determinant for orchestration of solo unisexual cycle in an important human fungal pathogen

**DOI:** 10.1101/867408

**Authors:** Pengjie Hu, Huimin Liu, Lei Chen, Guang-Jun He, Xiuyun Tian, Xiaoxia Yao, Tong Zhao, Chunli Li, Changyu Tao, Ence Yang, Linqi Wang

## Abstract

In fungi, the sex-determination program universally directs sexual development and syngamy (the fusion of gametes) that underlies pre-meiotic diploidization. However, the contribution of sex-determination to syngamy-independent sexual cycle, which requires autopolyploidization as an alternative approach to elevate ploidy before meiosis, remains unclear in fungi and other eukaryotes. The human fungal pathogen *Cryptococcus neoformans*, as a model organism for studying fungal sexual reproduction, can undergo syngamy-dependent bisexual and syngamy-independent solo unisexual reproduction, in which endoreplication is considered to enable pre-meiotic self-diploidization. Here, by characterizing a mutant lacking all the core sex-determination factors, we show that sex-determination plays a central role in bisexual syngamy but is not strictly required for unisexual development and self-diploidization. This implies an unknown circuit, rather than the sex-determination program, for specifically coordinating *Cryptococcus* unisexual cycle. We reveal that syngamy and self-diploidization are both governed by the Qsp1-directed paracrine system via two regulatory branches, Vea2 and Cqs2. Vea2 directs bisexual syngamy through the sex-determination program; conversely, Cqs2 is dispensable for bisexual syngamy but activates unisexual endoreplication. Through functional profiling of 41 transcription factors documented to regulate *Cryptococcus* sexual development, we reveal that only Cqs2 can drive and integrate all unisexual phases and ensure the production of meiospore progenies. Furthermore, ChIP-seq analysis together with genetic evaluation indicate that Cqs2 induces unisexual self-diploidization through its direct control of *PUM1*, whose expression is sufficient to drive autopolyploidization. Therefore, Cqs2 serves as the critical determinant that orchestrates *Cryptococcus* multistage unisexual cycle that does not strictly require the sexual-determination program.
