## Supplemental Table 1 for "Elucidation of the determinant for orchestration of solo unisexual cycle in an important human fungal pathogen"

### Sheet: TFs
Table S1. The mRNA levels of TF(transcription factor) coding genes under various conditions
Gene ID	V8 vs. YPD	cqs1Δ vs. wild-type	cqs1Δ vs. cqs1Δ+Qsp1	cqs2Δ vs. wild-type	cqs2Δ vs. cqs2Δ+Qsp1
CNF00370	0	-1.18537	1.51044	-6.70754	0
CNG02160	1.05284	-1.36907	2.00442	-1.40664	0
CNB05670	1.55575	-3.39757	3.74992	-0.910624	0.304871
CNA00260	-1.30964	-0.351511	1.00833	-0.898215	0
CNL04560	-0.00993616	-0.810507	0.94807	-0.807812	0
CNF04390	0.835865	-0.655135	0.90545	-0.763738	0
CNM02020	2.97906	-1.23729	1.55269	-0.754965	-0.0553478
CND05950	1.22182	-1.30241	1.84945	-0.754818	0
CNB00520	1.8627	-0.430822	0.559637	-0.741251	0
CNC04900	-2.00651	-1.77349	3.02397	-0.718846	0
CNA03140	0	-0.358237	0.20212	-0.684064	0.0794444
CNE02250	-0.0311785	-0.480935	0.831779	-0.615709	0.00178318
CNF01120	0	0	0	-0.544031	0
CNJ02030	0.290634	-0.47433	0.504704	-0.527372	-0.0673261
CNC02140	-1.04682	0	0	-0.510559	0.080439
CNG02430	0.36585	0	0	-0.482326	0.0369161
CNC01040	0.27487	-0.010368	0.0445555	-0.474534	0
CNI01910	-0.543871	0	0	-0.473493	0.207354
CNI02050	0	-0.407474	0.455109	-0.45555	0.0377663
CND01980	0.0203593	0	0	-0.44385	0
CND03730	-2.50109	0	0	-0.443264	0.0257733
CNK03030	2.68669	-0.404339	0.56658	-0.423521	0
CNC03330	-0.633661	-0.0622495	0	-0.412884	0.107159
CND02010	-0.107767	0	0	-0.405309	0
CND02990	-0.997746	-0.425049	0.497719	-0.402095	0.0906531
CNJ00670	-1.24202	-0.179474	0.05996	-0.383859	0
CNJ02310	1.86841	-0.225724	0.0186378	-0.3669	0.254805
CNK01880	0	0	0.0392957	-0.358424	0
CNH00870	0	0.00119384	-0.0663905	-0.352331	0
CNI00840	0.102355	0	0	-0.351564	0
CNB02650	0.0807005	0.00654211	0	-0.351166	0
CNF04880	0.232771	0	0	-0.337487	0
CNN00060	0.554948	-0.0699974	0.0712334	-0.291502	0.047066
CNA05460	1.23317	-0.0746153	0.0392278	-0.267699	0
CNB02670	-2.18695	-0.435775	0.940969	-0.265519	0.0637276
CNA01820	1.02703	-0.0163267	0	-0.257831	0
CNJ00280	0.461879	-0.401157	0.460909	-0.24747	0
CNI03130	-0.181566	0	0	-0.235166	0.219519
CNN02070	0	0	0	-0.231626	0
CNC01840	0.283789	0	0	-0.228334	0
CND05810	0.342618	-0.11367	0.181255	-0.224716	0
CNA01890	0.158321	0	0	-0.215463	0
CNJ03190	-0.913339	0.0621401	0	-0.196016	0
CNH03750	0	-0.142052	0.0617332	-0.187955	0.0525625
CNL03750	0	-0.142052	0.0617332	-0.187955	0.0525625
CNM01580	-0.919648	-0.0250404	0	-0.181224	0
CNG01820	1.22295	0.176673	-0.118279	-0.166193	0
CNA00290	0	0.035348	-0.00667269	-0.165811	0
CNK02870	-0.185888	0	0	-0.159289	0.0421293
CNM01880	0.174929	0	0	-0.151213	-0.00765273
CNA01450	-1.71116	0	-0.0165107	-0.146673	0
CNL03680	0	0	0	-0.143365	0.0333375
CNE00470	-0.255054	0	0	-0.137096	0
CNA02730	0	0	0.109724	-0.133846	0
CNG04450	0.648569	0	0	-0.131375	0
CNC01310	0	0	0	-0.122486	0.0367013
CNB02370	-1.21806	0	0	-0.120911	0
CNA08090	0.927606	-0.619809	0.588772	-0.118752	-0.0672633
CNK03060	-0.114968	0	0	-0.114647	0
CNN00200	0.6218	0	0	-0.113904	0
CNC03930	-0.148337	0	0	-0.110647	0.00933633
CNN01490	0.0623969	0	0	-0.108485	0
CNB01680	-0.250938	0	-0.0176952	-0.100875	0.00212955
CNK01250	-0.241381	0.00872306	0	-0.100757	0
CNB04820	-0.197853	-0.0234118	-0.118587	-0.100625	0
CNB00850	-1.27115	0	0	-0.098705	0
CND05520	0.70276	-0.0156236	0	-0.0986419	0
CNH00430	-0.747954	0.253043	-0.149825	-0.0822978	0
CNL04700	0	-0.135853	0.0545807	-0.079768	0
CNL05700	0.416435	0	0.00503946	-0.0797334	0.0685998
CNH01880	0.456237	-0.0228177	0	-0.0775137	0
CNJ00100	0.433947	0.034962	-0.0598362	-0.0761623	0
CNG03860	0.783016	0	0	-0.0749176	0
CNC01390	-0.359742	0	0	-0.0733997	0
CNA00110	-0.696587	0	0	-0.0682979	0
CNK00090	0	-0.0657807	0	-0.0652427	0
CNG01750	0	-0.037371	0	-0.0640383	0
CNL06060	0	-0.169417	0.219068	-0.0506549	0.110056
CNH00970	-0.228705	-0.0454185	0	-0.0394287	0.00500287
CNB02070	0	0.1018	-0.133484	-0.0368556	0
CND03810	-0.363849	0	0	-0.0352817	0
CNI04020	0.521174	0	0	-0.0345919	0.142486
CNB04030	-1.23821	0	0	-0.0345206	0
CNJ02620	-2.3105	0	0	-0.033642	0
CND03290	-0.0802047	0	0	-0.0295231	0
CNC03510	0.254818	0	0	-0.0276499	0.0292958
CNG01930	-0.486708	0	0	-0.018732	0
CNB05180	-0.675901	0	0	-0.0178935	0
CNB05690	-0.645484	-0.252512	0.443741	-0.0162364	0.118564
CNI03210	-0.0205029	0	0	-0.013127	0
CNB00820	0.0799524	0	0	-0.00873734	0
CNC00300	-1.15404	-0.0718998	0	-0.00283536	0
CNJ02660	0.00275469	0	0	-0.00162682	0
CNC00670	1.54235	0	-0.125212	0	0
CNH03100	1.38823	0	-0.0683568	0	0
CNA07670	1.1999	0.52115	-0.555642	0	-0.00452774
CNM00790	1.19488	0	0	0	0
CNI00390	0.945177	0	0.00746559	0	0
CNC05810	0.921357	0.0427435	-0.293924	0	0
CNJ03310	0.892659	-0.0498103	0	0	0
CNA08180	0.886285	0	0	0	0
CNA00200	0.852018	0	0	0	0
CNJ00330	0.775998	0.0539555	-0.201279	0	0
CNB00390	0.725788	0	0	0	0
CNA04400	0.724134	0.0270491	0	0	0
CNC07080	0.685305	0.0688107	-0.00953985	0	-0.0796123
CNA02300	0.561236	0	0	0	0
CNM01040	0.544364	0	-0.114038	0	0
CNE00110	0.508383	0	0	0	0
CNN02310	0.460216	0.111789	-0.172052	0	0
CNN00550	0.300126	0	0	0	0
CNJ00300	0.299335	0.0312208	-0.0573961	0	0
CNE02410	0.280958	0	0.0604364	0	0
CNI01980	0.269475	0	0	0	0
CNJ03080	0.255757	-0.389245	0.130114	0	0
CNA04960	0.25212	0	0	0	-0.125426
CNH02820	0.218735	0	0	0	0
CNF02750	0.212527	0.128697	-0.592714	0	0
CNL04500	0.210425	0	0	0	-0.042764
CNE02860	0.176802	0	0	0	0.0508797
CNL05980	0.0610586	-0.0195006	0	0	0
CNG01550	0.0273537	0	0	0	0
CNH00600	0	0	0.669666	0	0.173276
CNE01850	0	0	0.0939757	0	-0.00946538
CND05440	0	0	0.0279578	0	0
CNG03450	0	0	0.00900465	0	0.00726041
CNG03610	0	0	0.0015325	0	0
CNE05300	0	0	0	0	0
CNA08070	0	0	0	0	-0.0688028
CNB03820	0	0	0	0	0
CNA02020	0	0	0	0	0
CNE00930	0	0	0	0	0
CND00200	0	0	0	0	0
CNA03120	0	0	0	0	0
CNE01470	0	0	0	0	0
CNM02530	0	0.0592883	0	0	-0.0269308
CNA00230	0	0	-0.0327968	0	0
CNL05080	0	0	-0.0421125	0	0
CNC06330	0	0.170382	-0.100018	0	0
CNG02960	0	0	-0.205585	0	0
CND00100	-0.0206693	0.558082	-0.245177	0	0
CNB04940	-0.0379831	0	0	0	0
CNG04460	-0.0539189	0	0	0	0
CNE00410	-0.0881683	0	-0.0768678	0	0
CNJ02610	-0.143373	0	-0.236112	0	0.0293987
CNK01980	-0.166551	0.464503	-0.227211	0	0
CNG00980	-0.199593	0	0	0	0
CNM01380	-0.309009	0	0.0655271	0	0
CNF03960	-0.325812	0	0	0	0
CNK03070	-0.340165	-0.0134757	0	0	0
CNA02330	-0.374761	0	-0.148068	0	0
CNN00100	-0.392751	0.22603	-0.208092	0	0
CNK00590	-0.395243	0	0	0	0
CNB05240	-0.951092	-0.0308519	0	0	0.0488155
CNG03900	-1.05617	0	0.276184	0	0
CNI01970	-1.13703	0	0	0	-0.0190603
CNB03900	-1.28237	-0.0344412	0	0	-0.100171
CNI01500	-1.56691	0	0	0	0
CNJ00570	-0.573299	0.583219	-0.959882	0.0174137	0
CND03600	-0.9531	0.31025	-0.30289	0.0241118	0
CNA00590	2.68691	0.230914	-0.569646	0.0281997	-0.0835811
CND05990	0	-0.336761	0.294707	0.0456558	0
CNN00130	0	-0.00597869	0	0.0534176	0
CND00370	0	0	0	0.0611283	0
CNH00480	-0.782545	0	0	0.0622795	0
CNG00420	-1.76407	0	0	0.12095	-0.0886236
CNA06480	0.543536	0	-0.0762479	0.123208	0
CNE00840	-0.919937	-0.0451917	0	0.145274	-0.264081
CNN00020	0.501563	0	-0.0289274	0.149405	0
CNE05160	0.797723	0	0	0.151414	0
CNG02110	0	0	0	0.17119	0
CNB03390	-0.277789	0	0	0.182083	0
CND01440	-0.403301	-0.170653	0.13606	0.195979	0
CNA06070	-1.34777	0	0	0.218619	0
CNF01930	-1.82229	-0.0407316	0	0.249696	0
CNL04900	0.118851	0.0366362	-0.0113765	0.260193	0
CNK01850	0	0	0	0.262234	0
CNN00690	0	-0.16942	0	0.265289	-0.147161
CNL04070	0.436198	0	-0.0350089	0.27053	-0.0448506
CNB03630	-4.8194	-1.53454	3.198	0.374008	0.930174
CNH01260	-0.195998	0.335763	-0.099196	0.469302	-0.12841
CNL06510	0.502801	0	-0.0411095	0.562489	-0.148726
CNF01410	-0.0328572	0.686145	-0.809871	0.270624	-0.13148
CNF01690	0.468123	0	0	0.022683	0
CNF03230	0	0	0	0	-0.00531342
CNG02050	0.092627	-0.0119534	-0.017533	0	0
CNG02270	0	0	0	-0.235466	0
CNG03390	-0.922468	0	0	0	0.218272
CNG03440	0	0	0	0	0.248055
CNG04340	2.25142	0.0700174	0	0	0.0396359
CNH01390	0.244831	0.761268	-1.06188	0	0
CNH02010	0.305662	0	0.0249571	-0.363494	0.0178815
CNH02510	0.447762	0	0	-0.12621	0
CNI00010	0	0	0	0	0
CNI00950	0.786254	0	0	0.318811	0
CNI00970	-0.574595	0	0	0	0
CNI01440	-0.230889	0	-0.0318759	0	0
CNI01530	1.45064	0	-0.0824069	0.0608748	0
CNI01650	0.378954	0	0	-0.129099	0
CNI01660	0	0	0	0.0115895	0
CNI02700	0.296691	0.0236452	-0.0595097	-0.0958503	0
CNJ01630	0.695604	0	0	-0.179223	0
CNJ02920	0	0	0	0	0
CNK00710	0.904532	0	0	-0.402745	0.043263
CNK01010	1.12756	0	0	0.0638055	-0.150425
CNK01060	0.905697	0	0	0	0
CNK01130	0.346927	0	0	-0.133355	0
CNK01170	0.233247	0	-0.000891919	-0.0443396	0
CNK01590	0.369149	0	0	-0.206182	0
CNK02030	0.321431	0	0	-0.347958	0.0812818
CNK02810	0	-0.238413	0.445198	0	0.322673
CNL04590	0.595712	0	-0.0618733	-0.530117	0
CNL05180	1.23866	0	0	0	0
CNM00130	0.994789	0	0	0	0
CNM01210	-0.153964	0	0	0	0.0685552
CNM01240	0.937418	-0.0897607	0.185765	-0.218042	0
