## Supplemental Table 5 for "Elucidation of the determinant for orchestration of solo unisexual cycle in an important human fungal pathogen"

### Sheet: Sheet1
Table S5. Strains used in this study
Strain name	Mating type	Comments
XL280α	α	Cryptococcus neoformans var. neoformans
XL280a	a	Cryptococcus neoformans var. neoformans
PH140	α	XL280α diploid control
PH136	α	NEO
PH137	a	HYG
HG57	α	MF1α::NEO, MF2/3α::NAT
HG154	α	STE3α::NEO
HL139	α	SXI1α::NEO
PH138	α	MF1α::NEO, MF2/3α::NEO, STE3α::NAT
PH139	α	(α-null)MF1α::NEO, MF2/3α::NEO, STE3α::NAT,SXI1α::NEO
XT235	α	CQS1::NAT
GH467	α	CQS1::NAT, HYG
GH201	a	CQS1::NEO
XT240	α	CQS2::NEO
HG651	a	CQS2::NAT, HYG
XT251	α	VEA2::NEO
HG647	α	VEA2::NEO, PDMC1-DMC1-mCherry::HYG
HL52	a	VEA2::NAT,HYG
LL174	α	PDMC1-DMC1-mCherry::HYG
HG441	α	CQS1::NEO, PDMC1-DMC1-mCherry::HYG
HG464	α	CQS2::NEO, PDMC1-DMC1-mCherry::HYG
HL71	α	VEA2::NEO, PDMC1-DMC1-mCherry::HYG
HG679	α	MF1α::NEO, MF2/3α::NEO, STE3α::NAT,SXI1α::NEO, PDMC1-DMC1-mCherry::HYG
HG129	α	PCFL1-CFL1-mCherry::HYG
XT239	α	CQS1::NEO, PCFL1-CFL1-mCherry::HYG
HG674	α	MF1α::NEO, MF2/3α::NEO, STE3α::NAT, SXI1α::NEO, PCFL1-CFL1-mCherry::HYG
HX8	α	PCTR4-CQS2-mCherry::HYG
HX57	α	CQS2::NEO, PCTR4-CQS2-mCherry::HYG
HX61	α	CQS2::NEO, PCTR4-CQS2-FLAG::HYG
PH117	α	PH3-CQS2::NEO
HG613	α	PH3-CQS2::NEO, PDMC1-DMC1-mCherry::HYG
Linlab1393	α	PUM1::NEO
LS12	α	PCTR4-PUM1-mCherry::HYG
HG657	α	PUM1::NEO,PH3-CQS2-mCherry::HYG
PH141	α	CQS2::NEO, PCTR4-PUM1-mCherry::HYG
PH142	α	PUM1::NEO,PCTR4-CQS2-mCherry::HYG
HL125	a	CNC04900::NAT, HYG
HL126	a	CNC04900::NAT, HYG
HG316	α	CNC04900::NEO
HG317	α	CNC04900::NEO
HL135	a	CNB03630::NAT, HYG
HL136	a	CNB03630::NAT, HYG
PH138	α	CNB03630::NEO
PH139	α	CNB03630::NEO
HL129	a	CNB02670::NAT, HYG
HL130	a	CNB02670::NAT, HYG
HL101	α	CNB02670::NEO
HL102	α	CNB02670::NEO
HL193	a	CNL04560::NAT, HYG
HL194	a	CNL04560::NAT, HYG
HL77	α	CNL04560::NEO
HL80	α	CNL04560::NEO
HL52	a	VEA2::NAT, HYG
HL53	a	VEA2::NAT, HYG
HL47	α	VEA2::NEO
HG152	a	MAT2::NEO
HG113	α	MAT2::NAT, HYG
HG114	α	MAT2::NAT, HYG
PH140	α	CNH02820::NEO
PH141	α	CNJ03080::NEO
PH142	α	CNB05690::NEO
PH143	α	CNN00060::NEO
PH144	α	CND03290::NEO
PH145	α	CNN01670::NEO
PH146	α	CNH00430::NEO
PH147	α	CNG01750::NEO
PH148	α	CNG04450::NEO
PH149	α	CNA05415::NEO
PH150	α	CNL05980::NEO
PH151	α	CND05440::NEO
PH152	α	CNC01390::NEO
PH153	α	CNJ02310::NEO
PH154	α	CNI04020::NEO
PH155	α	CNJ02030::NEO
PH156	α	CNC00300::NEO
PH157	α	CNB02370::NEO
PH158	α	CNN00200::NEO
PH159	α	CNM02250::NEO
PH160	α	CNC06330::NEO
PH161	α	CNJ03310::NEO
PH162	α	CND00370::NEO
PH164	α	CND05810::NEO
PH165	α	CNG02160::NEO
PH166	α	CNA07670::NEO
PH167	α	CNG02960::NEO
PH168	α	CND02990::NEO
PH169	α	CNK02235::NEO
PH170	α	CNH00870::NEO
PH171	α	CNK02870::NEO
PH172	α	CNL04700::NEO
PH173	α	CNJ00280::NEO
PH174	α	CNE01220::NEO
PH175	α	CNI03130::NEO
PH176	α	CNA01820::NEO
PH177	α	CNH00600::NEO
PH178	α	PH3-CQS2-FLAG::NEO
PH179	α	PH3-CNG02160::NEO
PH180	α	PH3-CNJ03310-FLAG::NEO
