## Supplemental Table 6 for "Elucidation of the determinant for orchestration of solo unisexual cycle in an important human fungal pathogen"

### Sheet: Sheet1
Table S6. Primers used in this study
Comments	Primer name	Sequence
MF1α deletion	Wanglab25	GGGCAAGGAGATACACGGAG
	Wanglab26	CTGGCCGTCGTTTTACTGGTTGTGGAGTAGCGATGG
	Wanglab27	GTCATAGCTGTTTCCTGGACCCTTTGTGTCATCGCCT
	Wanglab28	CAGTTGAAGAAGGCGGGTCT
	Wanglab5317	CTTCTGAAGCTCCTCGCAACAACAGTATACCCTGCCGGTG
	Wanglab5318	GTTGCGAGGAGCTTCAGAAGGTTTTAGAGCTAGAAATAGCAAGTT
MF2/3α deletion	Wanglab19	CTAAATGTCGGCGCTCGTTC
	Wanglab20	CTGGCCGTCGTTTTACATTCCTCGCCCAATCGGTTT
	Wanglab21	GTCATAGCTGTTTCCTGACGAAGCGTATGGGACTTGTT
	Wanglab22	CAAGTCTGACGAAGGTGCGA
	Wanglab5317	CTTCTGAAGCTCCTCGCAACAACAGTATACCCTGCCGGTG
	Wanglab5318	GTTGCGAGGAGCTTCAGAAGGTTTTAGAGCTAGAAATAGCAAGTT
STE3α deletion	Wanglab62	AGGTACTTAGTCCACTCTAGGCTAGCT
	Wanglab334	CTGGCCGTCGTTTTACCCGCAAGTTGAGAGGTCAGAGT
	Wanglab335	GTCATAGCTGTTTCCTGCGGCTACAGGACGAACAACCAA
	Wanglab63	CGCCAAGTAAGTCTACGTTGAAAT
SXI1α deletion	wanglab2854	TATCACCGTGTGAGGTTGCC
	wanglab2855	CTGGCCGTCGTTTTACTTGTCTGATATGCGCGATGGT
	wanglab285	GTCATAGCTGTTTCCTGGTCATAGCTGTTTCCTGTGGGAGTCCAATCCGATCCT
	wanglab2857	TCTCGACCATCATAAGCGGC
	Wanglab5325	CTTTGATCCAGTCACCAACCAACAGTATACCCTGCCGGTG
	Wanglab5326	GGTTGGTGACTGGATCAAAGGTTTTAGAGCTAGAAATAGCAAGTT
VEA2 deletion	Wanglab457	GTTGTCGTTGGTCGGTCATCAT
	Wanglab458	CTGGCCGTCGTTTTACGACACCTCAGCAAATCTTTCTCG
	Wanglab459	GTCATAGCTGTTTCCTGGTAGAGCAAATAGAACAATGATAAAACTG
	Wanglab460	CCAACACCAGCCAGAACTACAT
CNC04900 deletion	Wanglab1173	GGACCGACTGACAACAGATTAGAG
	Wanglab1174	CTGGCCGTCGTTTTACATGGCTGCCAGATGATAAGGA
	Wanglab1175	GTCATAGCTGTTTCCTGGACCGCATCTGAAGGGACAC
	Wanglab1176	TCCAGGAACGACAACCGAAG
CNB03630 deletion	wanglab3640	GGGGACTTGTTGATATTGGTGC
	wanglab3641	CTGGCCGTCGTTTTACCACATTGTGATTGGCTGTGAGC
	wanglab3642	GTCATAGCTGTTTCCTGGTGTATGCCGGTTAGAAGACTCG
	wanglab3643	GCGCTGACAGTTCGCAACATA
CNB02670 deletion	Wanglab5182	CTGGCCGTCGTTTTACAGTTTCTTTGGCAGTGGTGGA
	Wanglab5183	TGGGTACAAGTCCCAGCTTACAA
	Wanglab5184	GTCATAGCTGTTTCCTGACCAGTAAGAGTGTATGGAAGGGA
	Wanglab5186	TGCTGAGCAGTGGGAACGTATT
CNL04560 deletion	wanglab4867	CTGGCCGTCGTTTTACCTTGATGCCTGTCCGCTAGT
	wanglab4868	TCTTGCCTTCTGCTCGTTGT
	wanglab4869	GTCATAGCTGTTTCCTGTATACTTGCATCGTCGCTCGG
	wanglab4871	CCAGTCGCTGACAACATGAC
MAT2 deletion	Wanglab362	GTGTCCGTGTGTGTGATGTTG
	Wanglab363	CTGGCCGTCGTTTTACCACGCATTAGGAGGTCGAGG
	Wanglab364	GTCATAGCTGTTTCCTGGTTGGTTTCTTCGATCTCGGC
	Wanglab365	CCAAATCACAGAGGCGGCTA
STE3α QPCR	Wanglab861	TAGCGGAGCGGACTGGAAAGA
	Wanglab862	CTCGACCGAGACGGCAATCATTA
MFα QPCR	Wanglab865	ATCTTCACCACCTTCACTTCT
	Wanglab866	CTAGGCGATGACACAAAGG
TEF1 QPCR	Wanglab857	CGTCACCACTGAAGTCAAGT
	Wanglab858	AGAAGCAGCCTCCATAGG
SXI1α QPCR	Wanglab6180	GATGAACAGGGTGGAGAAAGGT
	Wanglab6181	TGAAGGCGGAGTTCTGGGT
PUM1 QPCR	Wanglab867	TTGTTGGAGGATTTCAGGTTGA
	Wanglab868	GTCTTCAGGAGTGGCGGTTT
VEA2 QPCR	wanglab5044	CACCATGCGTACCCAACATC
	wanglab5045	TCGAGTGGAGAAACCCCTTG
MAT2 QPCR	Wanglab859	GCTCCTCGCTACATCTCCTCA
	Wanglab860	TGTTTCGGTCTACGATACCAGTT
For CQS2 promoter swap	wanglab4481	ACTACGGAAGGGAAAGAAGGC
	wanglab4482	CTGGCCGTCGTTTTACGTCTACGAATGGATGAATTA
	wanglab4483	AGTTAATTAATGGCGGAGGCATGGCCGGCTCAGAAACGTC
	wanglab4484	GGTCAAACGTAAATGCCCTGT
CQS2 overexpression	Wanglab446	TGATCTGGCCGGCCCGTAGACATGATGGCCGGCTC
	Wanglab447	GTTTAATTAAACGCCACCATTTCTTTCATCTT
PUM1 overexpression	Wanglab2213	TGATCTGGCCGGCCGGTTGAAATGGCTACGCAGGGCA
	Wanglab2214	GTTTAATTAACCACGAGAGATTAATCACCACCCTT
ZNF2 overexpression	Wanglab731	GGAAAAAAGCGATCGCAATCAAAATGGACGTTCTTGACGT
	Wanglab732	GTTTAATTAAAGGACCAGTCAATACTTTGGATTAAC
CNJ03310 overexpression	Wanglab653	TATGCTGGCCGGCCTCCTACAATGTATCACCCCCCG
	Wanglab654	GGATAATTGCGATCGCTGCCCTCGTTTCGGACAA
CNH02820 deletion	wanglab3946	CAATCCCAACGGAAACATTCC
	wanglab3947	CTGGCCGTCGTTTTACTGCTGGCTTAGGAGGTATTAGACG
	wanglab3948	GTCATAGCTGTTTCCTGGCCGTCCGTAGTGTCTGCTATTA
	wanglab3949	CATGGCAAATCTCATTGGGTC
CNJ03080 deletion	wanglab3952	TGCCTGGGATTGGAAGAAGAA
	wanglab3953	CTGGCCGTCGTTTTACATGGCTGCCTAACGAACTGCT
	wanglab3954	GTCATAGCTGTTTCCTGCGCTAGCCTTCTTCTGATGTGCA
	wanglab3955	CAAAGGATAGGGAGTGGAGTGACT
CNB05690 deletion	Wanglab3958	GGAAAGGGTTTGATGGAGCATC
	Wanglab3959	CTGGCCGTCGTTTTACGACGAGTGAGGCATTGAAGGAG
	Wanglab3960	GTCATAGCTGTTTCCTGATGGAGGAAGGCTGAGATGAGA
	Wanglab3961	AGAGGACAAGAGGGAGGAAGATG
CNN00060 deletion	Wanglab3964	ACAACATCACAGGCGAGAACTCC
	Wanglab3965	CTGGCCGTCGTTTTACGAGGTGAAACCAGAAGCGAACTA
	Wanglab3966	GTCATAGCTGTTTCCTGGGTCCGCTCAATCTTACTCTGTTC
	Wanglab3967	ACAACCGCCACTGCTACTGAA
CND03290 deletion	Wanglab3970	GCTCGGCAACTCTTGGAACA
	Wanglab3971	CTGGCCGTCGTTTTACTTCGGGAGGAGGTGGAAGATG
	Wanglab3972	GTCATAGCTGTTTCCTGCCATTGCGATCCGTGTTACATT
	Wanglab3973	TCAGGTCCCACCATTCTTCGT
CNN01670 deletion	Wanglab3976	TCCTCAAACGACCAGACAAAGC
	Wanglab3977	CTGGCCGTCGTTTTACTGTCCTGCGGAAACATTACTGAG
	Wanglab3978	GTCATAGCTGTTTCCTGTGGCGAGAATAAGACAACGCA
	Wanglab3979	AGCGAATGGTTCAGGAGGTGA
CNH00430 deletion	Wanglab3982	TGCCTGGGATTGGAAGAAGA
	Wanglab3983	CTGGCCGTCGTTTTACATGGCTGCCTAACGAACTGCT
	Wanglab3984	GTCATAGCTGTTTCCTGCGCTAGCCTTCTTCTGATGTGC
	Wanglab3985	CCAAAGGATAGGGAGTGGAGTGA
CNG01750 deletion	Wanglab3994	TGAGACTCGGCAGTAGCGATGTA
	Wanglab3995	CTGGCCGTCGTTTTACTGTCAGAGGACGCAGTTGATGAG
	Wanglab3996	GTCATAGCTGTTTCCTGCGTTTCCAGGTGGTGTTTGTC
	Wanglab3997	TCGTTGGGCACTGTCTTCCT
CNG04450 deletion	Wanglab4000	AACAGCGACGGACATGGGAA
	Wanglab4001	CTGGCCGTCGTTTTACCGGATAACAACAAGACAAACGGA
	Wanglab4002	GTCATAGCTGTTTCCTGGGTAGAAGCGGGATGATGATGT
	Wanglab4003	GTCATGGAAGCCGTATGGAAGA
CNA05415 deletion	Wanglab4006	AAGGCGTTATTGAAGCGCAA
	Wanglab4007	CTGGCCGTCGTTTTACGCGAGAAGGGCGTATGGAGTAT
	Wanglab4008	GTCATAGCTGTTTCCTGCTGACAGCCAACTCAGTAAAGAAGAG
	Wanglab4009	CAGGGAGATCCAGGTCAAAGCA
CNL05980 deletion	Wanglab4012	AGACAATGCCTATCAACGTCGC
	Wanglab4013	CTGGCCGTCGTTTTACCATTACCCGCAGAAACATGCTAC
	Wanglab4014	GTCATAGCTGTTTCCTGTGAGGAGGTAGAGCCACTCATGA
	Wanglab4015	GCATTCTGCAACATCCACGAGA
CND05440 deletion	Wanglab4018	CTCACTTTCCCTTGCCGATCT
	Wanglab4019	CTGGCCGTCGTTTTACATACCCGCTGCTCTTCACATG
	Wanglab4020	GTCATAGCTGTTTCCTGCTCGTTCTTGCCCTCCATGAT
	Wanglab4021	AGCTTGCCCTGTAATTCTGTCAG
CNC01390 deletion	Wanglab4024	GGGAGTTTAGATGAAGCGACAGC
	Wanglab4025	CTGGCCGTCGTTTTACCTCTTATTGCACGTCAAAGCAGC
	Wanglab4026	GTCATAGCTGTTTCCTGGCCAGTCGTCTCATCCTGATTTC
	Wanglab4027	AAATAGCCCGTGCTGTATCTGG
CNJ02310 deletion	Wanglab4030	GGCTTATTGTCATTTGGAGACTCTG
	Wanglab4031	CTGGCCGTCGTTTTACGTGGATGGGAGATGCTTGAGAG
	Wanglab4032	GTCATAGCTGTTTCCTGGACTGGAGGGCGATTTAGATGA
	Wanglab4033	GACGATAGGCGTTAGACTGGACA
CNI04020 deletion	Wanglab4036	AAAGCGGTAGTGTTGGGGTAGAG
	Wanglab4037	CTGGCCGTCGTTTTACTTTCTGTAGGCGGACGTTGAGA
	Wanglab4038	GTCATAGCTGTTTCCTGGTGACTTTGCGTTGTACTTCTATGTAGC
	Wanglab4039	ACAGCGTGCTTACTGTTTTGACC
CNJ02030 deletion	Wanglab4042	TGCCGTTTGGTATGTGGCA
	Wanglab4043	CTGGCCGTCGTTTTACTAGGAAGCAAGGATGGCGAAG
	Wanglab4044	GTCATAGCTGTTTCCTGTGGTGGACTGCCAAACTATGATC
	Wanglab4045	CATACACACCAACACCACGATGAG
CNC00300 deletion	Wanglab4048	GTTTCAGGTGATGCGATTAAGGTC
	Wanglab4049	CTGGCCGTCGTTTTACGTACTGGGAGTGCCGAGTGTAGT
	Wanglab4050	GTCATAGCTGTTTCCTGAGATTCTGGCGATGTGGGTACA
	Wanglab4051	AGGCGGGTGACGGTTACTTAGA
CNB02370 deletion	Wanglab4054	GTCAGAGTAATGGTGGGTATGGAGG
	Wanglab4055	CTGGCCGTCGTTTTACGAGATTGTTATGGGAGATGCAAGG
	Wanglab4056	GTCATAGCTGTTTCCTGTCGTCCTCTTAACAACGAAGACC
	Wanglab4057	CTCTTCTGTGAAGGAATCCGAACC
CNN00200 deletion	Wanglab4060	ACGAGATGTTCGGCGAGTATGA
	Wanglab4061	CTGGCCGTCGTTTTACTCCGAGTAAGGAGACGGTGGAGT
	Wanglab4062	GTCATAGCTGTTTCCTGTGATAGCTGTGGTCGAGGTCCT
	Wanglab4063	GCGTAAAGGCGGCAGAAGA
CNM02250 deletion	Wanglab4066	TCCCACATCATCTTCTCGACCA
	Wanglab4067	CTGGCCGTCGTTTTACACGGGATGGTGCTCTGTAAGTG
	Wanglab4068	GTCATAGCTGTTTCCTGGGAGCACAGCGAGTAGAAAGATAAG
	Wanglab4069	GCGATGAAGATGGGAAACAAGAC
CNC06330 deletion	Wanglab4072	CGTCTCAACCACCAAAGGACAAC
	Wanglab4073	CTGGCCGTCGTTTTACAACTGGAGGAGTGATACGGGGA
	Wanglab4074	GTCATAGCTGTTTCCTGTGCGCCAAGATGAACATTACG
	Wanglab4075	CCGAAAAGGACGATGAAGAGGA
CNJ03310 deletion	Wanglab4078	TTCGTTGGTGACTGACGCTGA
	Wanglab4079	CTGGCCGTCGTTTTACAAGATCGGGTACTGGCTGGTTA
	Wanglab4080	GTCATAGCTGTTTCCTGGAAACGAGGGCATAAAGTCGTC
	Wanglab4081	TCCAGGCAAACGACAGAATCA
CND00370 deletion	Wanglab1787	GAAAGGATGTCGTCCCGTATG
	Wanglab1788	CTGGCCGTCGTTTTACGTGGTGTACATACTTTTCCAGCTTG
	Wanglab1789	GTCATAGCTGTTTCCTGTAAAGGATGTTGTAAATGGCTAGTG
	Wanglab1790	GCGAATGAAAGGGAGTAATGTTG
CND05810 deletion	Wanglab2375	GGCTACAGGACGAACAACCAA
	Wanglab2376	CTGGCCGTCGTTTTACCCATACCGCCGATGAGATTC
	Wanglab2377	GTCATAGCTGTTTCCTGGCTAGTTGGGAGATGAGGATGAGA
	Wanglab2378	CTACCGACGGGCTATCTATTACG
CNG02160 deletion	Wanglab5218	CCAATCACCCTGCGAAATGC
	Wanglab5219	CTGGCCGTCGTTTTACCAAGCAGCAAGACGGAATCG
	Wanglab5220	GTCATAGCTGTTTCCTGACCCATCTCATGATTCGCCA
	Wanglab5221	AGTTCTATCCTCCGCCCAGT
CNA07670 deletion	Wanglab3598	CCAAGGTCGTGGTGAATTGG
	Wanglab3599	CTGGCCGTCGTTTTACGGAGAATGCCTCCTATCGTCG
	Wanglab3600	GTCATAGCTGTTTCCTGAACGCTCCGAGGTTCATCAG
	Wanglab3601	CCATCGTTGTGCCGCTTT
CNG02960 deletion	Wanglab3772	GTCACTTTTCCTGGGATAGTCTGC
	Wanglab3773	CTGGCCGTCGTTTTACGGTCAATACCCTCCTGCTGCTT
	Wanglab3774	GTCATAGCTGTTTCCTGGCCTGAGGCTTCGGAATGATAT
	Wanglab3775	CAGCAATCCCAACAACTGAATCTA
CND02990 deletion	Wanglab3676	TCATCGGCAGTGTAGGCATGT
	Wanglab3677	CTGGCCGTCGTTTTACGGACATGGAGGAACTCTGAAACG
	Wanglab3678	GTCATAGCTGTTTCCTGTTCAGTTCCGGTCTTGTATCAGTG
	Wanglab3679	GAGGCTTTAGTCATCTGTTTGAACC
CNK02235 deletion	Wanglab4090	GCTTGGGAGTTACATTCGATGG
	Wanglab4091	CTGGCCGTCGTTTTACGCTAGAGAGAGACCATTTCGACC
	Wanglab4092	GTCATAGCTGTTTCCTGGATCGCCGCATTTAATGCAG
	Wanglab4093	TCGGACATCTGTTCGCCTCT
CNH00870 deletion	Wanglab3790	CTTTAGATGGGTCTTTGGTTG
	Wanglab3791	CTGGCCGTCGTTTTACTTGTATTCGGACGGAGTTTGGT
	Wanglab3792	GTCATAGCTGTTTCCTGGTGGTGTCCCTGCGAAGTAAAA
	Wanglab3793	CTGGTCAGCACCCTCTCCTTT
CNK02870 deletion	Wanglab3874	GGCGAAATACGGTATCACTGTCA
	Wanglab3875	CTGGCCGTCGTTTTACGAGAATGGCACGACAAGGATG
	Wanglab3876	GTCATAGCTGTTTCCTGCTGTGGCCCTATCGAAGTTCTT
	Wanglab3877	ACGGGTCAAAGTACCGTGATAAG
CNL04700 deletion	Wanglab3892	GAAGTTGAAGGAGAACGGGAAAG
	Wanglab3893	CTGGCCGTCGTTTTACCTGGTAGTTGGTGAATGCGGTT
	Wanglab3894	GTCATAGCTGTTTCCTGTTGGACGGAGGAGCGTTTGT
	Wanglab3895	AAAGAGGCTCCTTGACACCGA
CNJ00280 deletion	Wanglab3844	GTGGCTGATGGAGAACTGAGATG
	Wanglab3845	CTGGCCGTCGTTTTACTGGGACTGACATTGAAGGCAAG
	Wanglab3846	GTCATAGCTGTTTCCTGGATGCGGTGAATGTGCTGGTAT
	Wanglab3847	ACCTCTCGATGGGTTTCCCTAAG
CNE01220 deletion	Wanglab3706	TCGATGTAAGCAGCACTAACTGCT
	Wanglab3707	CTGGCCGTCGTTTTACATGCTCACGGCGATCCTATTC
	Wanglab3708	GTCATAGCTGTTTCCTGTTGATCGCTGGGCTACGGTT
	Wanglab3709	AAGCTGCTTGGGAAGGGAAA
CNI03130 deletion	Wanglab3838	AGAGAATGGAGGCTGCTATGGC
	Wanglab3839	CTGGCCGTCGTTTTACAGCGAAGATGGGATGAAGGAAG
	Wanglab3840	GTCATAGCTGTTTCCTGGGTGTCCCACTGGATTTCTTTC
	Wanglab3841	CTGTCCATCAGGACTGGTCGTATT
CNA01820 deletion	Wanglab3586	ATGTCGGTTGATGATAGCCGC
	Wanglab3587	CTGGCCGTCGTTTTACGTTGGTTTCGGTAGAAGTGGACG
	Wanglab3588	GTCATAGCTGTTTCCTGTGAGCGAATGAATAGGAGCAGTG
	Wanglab3589	TCCCCAATATCAGACCGAAGG
CNH00600 deletion	Wanglab2234	CGACGACGATGAAAGGATAAAC
	Wanglab2235	CTGGCCGTCGTTTTACCCAAGGATTGTTGTGGCTGAA
	Wanglab2236	GTCATAGCTGTTTCCTGCATGACTATTCATAACAAGCCACCTG
	Wanglab2237	GAGAGATGAGTAAGCAGAAGGAGGA
